# Contrasting effects of geographic distance, environmental distance, and intraspecific diversity on the performance of a marine invertebrate in common gardens

**DOI:** 10.64898/2026.04.02.716183

**Authors:** Kiran E. Bajaj, Nicole Mongillo, Madeline G. Eppley, Camille A. Rumberger, Zea Segnitz, Shelley Katsuki, Ryan Carnegie, Jessica Small, Katie E. Lotterhos

## Abstract

Restoration and management of natural populations often assume that local genotypes are best suited for transplantation to their local environment. Prioritizing a single local genotype, however, contrasts with the framework of maximizing intraspecific diversity to increase population resilience to environmental change. Local populations may also become maladapted to a rapidly changing environment, motivating alternative frameworks that instead minimize environmental distance between source and transplantation sites. Here, we tested the predictive power of the *local is best*, *maximize intraspecific diversity*, and *minimize environmental distance* frameworks on the survival and growth of Eastern oyster (*Crassostrea virginica*) genotypes in field common gardens that differed in salinity and disease pressure. Although a genome scan revealed patterns of adaptation to disease, heat stress, and salinity among source populations, we did not find strong support for the *local is best* framework: geographically distant southern genotypes performed comparably to local selection lines and a local wild population. Higher genetic diversity within monocultures was associated with higher survival, yet highly diverse polycultures survived at lower rates than the best-performing monocultures, providing mixed support for the *maximize intraspecific diversity* framework. Temperature and salinity of the environments-of-origin of parents predicted the survival of their offspring in common gardens, but the relationship between survival and environmental distance was context-dependent, leading to mixed support for the *minimize environmental distance* framework. Together, these results demonstrate that no single framework reliably predicted transplantation success, suggesting that effective management strategies may need to integrate genomic and environmental lines of evidence to guide genotype selection.
