## Supplementary material for "Contrasting effects of geographic distance, environmental distance, and intraspecific diversity on the performance of a marine invertebrate in common gardens": Supp. File 3 (model results)

response	model_approach	site	timepoint	model_class	predictor	estimate	se	scaled_estimate	scaled_se	test_type	test_stat	p_value	significance	dropped_vars
Condition Index	Env. Distance	Lewisetta	t1 (Nov 2023)	lmer (bag random effect)	ho	-11.2375	4.1266	-0.249	0.0914	chisq	7.416	0.006466	**	ar, dist_LEW
Condition Index	Env. Distance	Lewisetta	t2 (May 2024)	lmer (bag random effect)	ho	-13.8957	3.959	-0.4578	0.1304	chisq	12.32	0.0004483	***	ar, dist_LEW
Condition Index	Env. Distance	Lewisetta	t3 (Nov 2024)	lmer (bag random effect)	ho	-9.5345	3.1475	-0.3589	0.1185	chisq	9.176	0.002452	**	none
Condition Index	Env. Distance	Lewisetta	t3 (Nov 2024)	lmer (bag random effect)	ar	7.6603	3.1555	0.3843	0.1583	chisq	5.893	0.0152	*	none
Condition Index	Env. Distance	Lewisetta	t3 (Nov 2024)	lmer (bag random effect)	dist_LEW	0.2454	0.1175	0.3001	0.1436	chisq	4.364	0.03671	*	none
Condition Index	Env. Distance	York River	t1 (Nov 2023)	lmer (bag random effect)	none retained	NA	NA	NA	NA	NA	NA	NA		ho, ar, dist_YRK (only bag effect significant)
Condition Index	Env. Distance	York River	t2 (May 2024)	lmer (bag random effect)	ar	-13.5847	3.1734	-0.5312	0.1241	chisq	18.326	1.862e-05	***	ho
Condition Index	Env. Distance	York River	t2 (May 2024)	lmer (bag random effect)	dist_YRK	-0.493	0.1953	-0.321	0.1272	chisq	6.372	0.0116	*	ho
Condition Index	Env. Distance	York River	t3 (Nov 2024)	lmer (bag random effect)	ar	6.7754	3.0096	0.3251	0.1444	chisq	5.068	0.02437	*	dist_YRK
Condition Index	Env. Distance	York River	t3 (Nov 2024)	lmer (bag random effect)	ho	-14.0927	4.1616	-0.4945	0.146	chisq	11.468	0.0007082	***	dist_YRK
Length	Env. Distance	Lewisetta	t1 (Nov 2023)	lmer (bag random effect)	ho	67.9472	21.5859	0.3002	0.0954	chisq	9.908	0.001645	**	none
Length	Env. Distance	Lewisetta	t1 (Nov 2023)	lmer (bag random effect)	ar	47.778	20.7336	0.3005	0.1304	chisq	5.31	0.0212	*	none
Length	Env. Distance	Lewisetta	t1 (Nov 2023)	lmer (bag random effect)	dist_LEW	1.738	0.794	0.2475	0.1131	chisq	4.791	0.02861	*	none
Length	Env. Distance	Lewisetta	t2 (May 2024)	lmer (bag random effect)	ho	67.8312	16.5073	0.3148	0.0766	chisq	16.885	3.971e-05	***	dist_LEW
Length	Env. Distance	Lewisetta	t2 (May 2024)	lmer (bag random effect)	ar	19.1268	11.8559	0.1238	0.0768	chisq	2.603	0.1067		dist_LEW
Length	Env. Distance	Lewisetta	t3 (Nov 2024)	lmer (bag random effect)	ho	165.0416	45.8956	0.3748	0.1042	chisq	12.931	0.0003231	***	dist_LEW
Length	Env. Distance	Lewisetta	t3 (Nov 2024)	lmer (bag random effect)	ar	101.3388	33.1189	0.3091	0.101	chisq	9.363	0.002215	**	dist_LEW
Length	Env. Distance	York River	t1 (Nov 2023)	lmer (bag random effect)	ho	-48.4094	24.0004	-0.2341	0.1161	chisq	4.068	0.04369	*	none
Length	Env. Distance	York River	t1 (Nov 2023)	lmer (bag random effect)	ar	50.3673	19.9596	0.3439	0.1363	chisq	6.368	0.01162	*	none
Length	Env. Distance	York River	t1 (Nov 2023)	lmer (bag random effect)	dist_YRK	2.0747	1.0358	0.2323	0.116	chisq	4.012	0.04518	*	none
Length	Env. Distance	York River	t2 (May 2024)	lmer (bag random effect)	ho	-48.9458	21.5119	-0.2886	0.1268	chisq	5.177	0.02289	*	none
Length	Env. Distance	York River	t2 (May 2024)	lmer (bag random effect)	ar	58.3304	17.9305	0.4728	0.1454	chisq	10.583	0.001141	**	none
Length	Env. Distance	York River	t2 (May 2024)	lmer (bag random effect)	dist_YRK	2.1622	0.9292	0.2959	0.1272	chisq	5.415	0.01997	*	none
Length	Env. Distance	York River	t3 (Nov 2024)	lmer (bag random effect)	ho	-71.9879	30.9714	-0.2094	0.0901	chisq	5.403	0.02011	*	dist_YRK
Length	Env. Distance	York River	t3 (Nov 2024)	lmer (bag random effect)	ar	112.0795	22.7131	0.417	0.0845	chisq	24.35	8.033e-07	***	dist_YRK
Survival	Env. Distance	Lewisetta	t1 (Nov 2023)	lm	ho	2.1498	0.7301	0.496	0.1684	t	2.944	0.008016	**	none
Survival	Env. Distance	Lewisetta	t1 (Nov 2023)	lm	ar	1.7301	0.703	0.5556	0.2258	t	2.461	0.02307	*	none
Survival	Env. Distance	Lewisetta	t1 (Nov 2023)	lm	dist_LEW	0.0552	0.0269	0.4066	0.1982	t	2.051	0.05363	.	none
Survival	Env. Distance	Lewisetta	t2 (May 2024)	lm	ho	3.0206	0.5915	0.6496	0.1272	t	5.106	5.385e-05	***	none
Survival	Env. Distance	Lewisetta	t2 (May 2024)	lm	ar	1.6721	0.5696	0.5006	0.1705	t	2.936	0.008175	**	none
Survival	Env. Distance	Lewisetta	t2 (May 2024)	lm	dist_LEW	0.06	0.0218	0.4123	0.1497	t	2.754	0.01224	*	none
Survival	Env. Distance	Lewisetta	t3 (Nov 2024)	lm	ho	3.2384	0.7912	0.4634	0.1132	t	4.093	0.0005659	***	none
Survival	Env. Distance	Lewisetta	t3 (Nov 2024)	lm	ar	3.9185	0.7618	0.7804	0.1517	t	5.144	4.945e-05	***	none
Survival	Env. Distance	Lewisetta	t3 (Nov 2024)	lm	dist_LEW	0.0998	0.0291	0.4564	0.1332	t	3.425	0.00268	**	none
Survival	Env. Distance	York River	t1 (Nov 2023)	lm	ar	1.6747	0.3383	0.8313	0.1679	t	4.95	6.745e-05	***	ho
Survival	Env. Distance	York River	t1 (Nov 2023)	lm	dist_YRK	0.0797	0.0204	0.6549	0.1679	t	3.899	0.0008261	***	ho
Survival	Env. Distance	York River	t2 (May 2024)	lm	ar	1.9296	0.3436	0.8827	0.1572	t	5.616	1.421e-05	***	ho
Survival	Env. Distance	York River	t2 (May 2024)	lm	dist_YRK	0.0867	0.0208	0.6567	0.1572	t	4.178	0.0004241	***	ho
Survival	Env. Distance	York River	t3 (Nov 2024)	lm	ho	-1.7051	0.835	-0.3495	0.1711	t	-2.042	0.05456	.	none
Survival	Env. Distance	York River	t3 (Nov 2024)	lm	ar	4.0321	0.6953	1.1502	0.1983	t	5.799	1.128e-05	***	none
Survival	Env. Distance	York River	t3 (Nov 2024)	lm	dist_YRK	0.0938	0.0361	0.4429	0.1703	t	2.601	0.01707	*	none
Condition Index	Quantiles	Lewisetta	t1 (Nov 2023)	lmer (bag random effect)	ho	-11.2375	4.1266	-0.249	0.0914	chisq	7.416	0.006466	**	ar, sal_Q10, sal_Q90, temp_Q10
Condition Index	Quantiles	Lewisetta	t2 (May 2024)	lmer (bag random effect)	temp_quantile_10	-0.0869	0.0426	NA	NA	chisq	4.157	0.04147	*	ar, sal_Q10, sal_Q90
Condition Index	Quantiles	Lewisetta	t2 (May 2024)	lmer (bag random effect)	ho	-10.9604	3.7579	-0.4578	0.1304	chisq	8.507	0.003538	**	ar, sal_Q10, sal_Q90
Condition Index	Quantiles	Lewisetta	t3 (Nov 2024)	lmer (bag random effect)	ar	3.7393	1.9481	0.1876	0.0977	chisq	3.685	0.05492	.	ho, sal_Q90, temp_Q10
Condition Index	Quantiles	Lewisetta	t3 (Nov 2024)	lmer (bag random effect)	salinity_quantile_10	0.0527	0.0116	0.4443	0.098	chisq	20.568	5.755e-06	***	ho, sal_Q90, temp_Q10
Condition Index	Quantiles	York River	t1 (Nov 2023)	lmer (bag random effect)	ho	-14.615	5.6296	-0.3848	0.1482	chisq	6.74	0.009429	**	ar, sal_Q90, temp_Q10
Condition Index	Quantiles	York River	t1 (Nov 2023)	lmer (bag random effect)	salinity_quantile_10	-0.0646	0.025	-0.3822	0.1481	chisq	6.657	0.009875	**	ar, sal_Q90, temp_Q10
Condition Index	Quantiles	York River	t2 (May 2024)	lmer (bag random effect)	ar	-9.2897	3.1528	-0.3632	0.1233	chisq	8.682	0.003214	**	ho, sal_Q10, sal_Q90, temp_Q10
Condition Index	Quantiles	York River	t3 (Nov 2024)	lmer (bag random effect)	ar	6.1142	2.6308	0.2933	0.1262	chisq	5.401	0.02012	*	ho, sal_Q90, temp_Q10
Condition Index	Quantiles	York River	t3 (Nov 2024)	lmer (bag random effect)	salinity_quantile_10	0.067	0.0161	0.5307	0.1276	chisq	17.285	3.218e-05	***	ho, sal_Q90, temp_Q10
Length	Quantiles	Lewisetta	t1 (Nov 2023)	lmer (bag random effect)	ho	153.148	19.5814	0.6766	0.0865	chisq	61.169	5.237e-15	***	ar, sal_Q90, temp_Q10
Length	Quantiles	Lewisetta	t1 (Nov 2023)	lmer (bag random effect)	salinity_quantile_10	0.4043	0.0868	0.4067	0.0873	chisq	21.695	3.196e-06	***	ar, sal_Q90, temp_Q10
Length	Quantiles	Lewisetta	t2 (May 2024)	lmer (bag random effect)	ho	116.8684	12.7228	0.5425	0.0591	chisq	84.378	4.086e-20	***	sal_Q90, temp_Q10
Length	Quantiles	Lewisetta	t2 (May 2024)	lmer (bag random effect)	ar	21.7726	7.156	0.141	0.0463	chisq	9.257	0.002346	**	sal_Q90, temp_Q10
Length	Quantiles	Lewisetta	t2 (May 2024)	lmer (bag random effect)	salinity_quantile_10	0.3235	0.0524	0.3425	0.0555	chisq	38.075	6.807e-10	***	sal_Q90, temp_Q10
Length	Quantiles	Lewisetta	t3 (Nov 2024)	lmer (bag random effect)	ho	307.9081	36.0746	0.6993	0.0819	chisq	72.851	1.398e-17	***	temp_Q10
Length	Quantiles	Lewisetta	t3 (Nov 2024)	lmer (bag random effect)	ar	61.6425	22.6271	0.188	0.069	chisq	7.422	0.006444	**	temp_Q10
Length	Quantiles	Lewisetta	t3 (Nov 2024)	lmer (bag random effect)	salinity_quantile_10	0.961	0.158	0.4913	0.0808	chisq	37.002	1.18e-09	***	temp_Q10
Length	Quantiles	Lewisetta	t3 (Nov 2024)	lmer (bag random effect)	salinity_quantile_90	-0.6361	0.1538	-0.2848	0.0689	chisq	17.099	3.548e-05	***	temp_Q10
Length	Quantiles	York River	t1 (Nov 2023)	lmer (bag random effect)	ho	41.1931	17.1644	0.1992	0.083	chisq	5.76	0.0164	*	sal_Q90, temp_Q10
Length	Quantiles	York River	t1 (Nov 2023)	lmer (bag random effect)	ar	27.9926	9.6494	0.1912	0.0659	chisq	8.416	0.00372	**	sal_Q90, temp_Q10
Length	Quantiles	York River	t1 (Nov 2023)	lmer (bag random effect)	salinity_quantile_10	0.4399	0.0711	0.4807	0.0777	chisq	38.317	6.013e-10	***	sal_Q90, temp_Q10
Length	Quantiles	York River	t2 (May 2024)	lmer (bag random effect)	ho	57.2909	13.6415	0.3378	0.0804	chisq	17.638	2.672e-05	***	none
Length	Quantiles	York River	t2 (May 2024)	lmer (bag random effect)	ar	39.1352	7.0786	0.3172	0.0574	chisq	30.566	3.227e-08	***	none
Length	Quantiles	York River	t2 (May 2024)	lmer (bag random effect)	salinity_quantile_10	0.4528	0.0508	0.6042	0.0678	chisq	79.407	5.055e-19	***	none
Length	Quantiles	York River	t2 (May 2024)	lmer (bag random effect)	salinity_quantile_90	0.1453	0.063	0.1672	0.0725	chisq	5.312	0.02118	*	none
Length	Quantiles	York River	t2 (May 2024)	lmer (bag random effect)	temp_quantile_10	-0.2793	0.1247	-0.1538	0.0687	chisq	5.019	0.02507	*	none
Length	Quantiles	York River	t3 (Nov 2024)	lmer (bag random effect)	ho	70.0408	32.7271	0.2037	0.0952	chisq	4.58	0.03234	*	sal_Q90
Length	Quantiles	York River	t3 (Nov 2024)	lmer (bag random effect)	ar	99.0312	16.0424	0.3684	0.0597	chisq	38.107	6.696e-10	***	sal_Q90
Length	Quantiles	York River	t3 (Nov 2024)	lmer (bag random effect)	salinity_quantile_10	0.6726	0.1288	0.4429	0.0848	chisq	27.275	1.764e-07	***	sal_Q90
Length	Quantiles	York River	t3 (Nov 2024)	lmer (bag random effect)	temp_quantile_10	-0.8244	0.2253	-0.2381	0.0651	chisq	13.386	0.0002536	***	sal_Q90
Survival	Quantiles	Lewisetta	t1 (Nov 2023)	lm	ho	3.7057	0.9015	0.8549	0.208	t	4.111	0.0005429	***	sal_Q90, temp_Q10
Survival	Quantiles	Lewisetta	t1 (Nov 2023)	lm	ar	0.8193	0.507	0.2631	0.1628	t	1.616	0.1218		sal_Q90, temp_Q10
Survival	Quantiles	Lewisetta	t1 (Nov 2023)	lm	salinity_quantile_10	0.0083	0.0037	0.4308	0.1942	t	2.219	0.03822	*	sal_Q90, temp_Q10
Survival	Quantiles	Lewisetta	t2 (May 2024)	lm	ho	3.8278	0.8334	0.8233	0.1792	t	4.593	0.0001986	***	sal_Q90
Survival	Quantiles	Lewisetta	t2 (May 2024)	lm	ar	0.9238	0.4092	0.2765	0.1225	t	2.258	0.03592	*	sal_Q90
Survival	Quantiles	Lewisetta	t2 (May 2024)	lm	salinity_quantile_10	0.0066	0.0031	0.3178	0.151	t	2.105	0.04885	*	sal_Q90
Survival	Quantiles	Lewisetta	t2 (May 2024)	lm	temp_quantile_10	0.011	0.006	0.2203	0.1203	t	1.832	0.08271	.	sal_Q90
Survival	Quantiles	Lewisetta	t3 (Nov 2024)	lm	ho	4.1001	0.7468	0.5867	0.1068	t	5.491	3.251e-05	***	none
Survival	Quantiles	Lewisetta	t3 (Nov 2024)	lm	ar	2.2007	0.3894	0.4383	0.0775	t	5.652	2.317e-05	***	none
Survival	Quantiles	Lewisetta	t3 (Nov 2024)	lm	salinity_quantile_10	0.0133	0.0028	0.4274	0.0892	t	4.793	0.0001457	***	none
Survival	Quantiles	Lewisetta	t3 (Nov 2024)	lm	salinity_quantile_90	-0.0121	0.0035	-0.336	0.0966	t	-3.478	0.002682	**	none
Survival	Quantiles	Lewisetta	t3 (Nov 2024)	lm	temp_quantile_10	0.0355	0.0069	0.4709	0.0912	t	5.161	6.568e-05	***	none
Survival	Quantiles	York River	t1 (Nov 2023)	lm	ho	1.7292	0.533	0.6167	0.1901	t	3.244	0.004268	**	sal_Q90
Survival	Quantiles	York River	t1 (Nov 2023)	lm	ar	1.001	0.2617	0.4969	0.1299	t	3.825	0.001142	**	sal_Q90
Survival	Quantiles	York River	t1 (Nov 2023)	lm	salinity_quantile_10	0.0089	0.002	0.7152	0.1601	t	4.467	0.000264	***	sal_Q90
Survival	Quantiles	York River	t1 (Nov 2023)	lm	temp_quantile_10	0.0101	0.0039	0.3352	0.1276	t	2.627	0.01658	*	sal_Q90
Survival	Quantiles	York River	t2 (May 2024)	lm	ho	1.351	0.5318	0.444	0.1748	t	2.54	0.01996	*	sal_Q90
Survival	Quantiles	York River	t2 (May 2024)	lm	ar	1.3768	0.2611	0.6298	0.1194	t	5.273	4.334e-05	***	sal_Q90
Survival	Quantiles	York River	t2 (May 2024)	lm	salinity_quantile_10	0.0092	0.002	0.6839	0.1472	t	4.646	0.0001761	***	sal_Q90
Survival	Quantiles	York River	t2 (May 2024)	lm	temp_quantile_10	0.0128	0.0038	0.3904	0.1173	t	3.329	0.003527	**	sal_Q90
Survival	Quantiles	York River	t3 (Nov 2024)	lm	ar	3.6192	0.3151	1.0324	0.0899	t	11.484	5.422e-10	***	ho
Survival	Quantiles	York River	t3 (Nov 2024)	lm	salinity_quantile_10	0.009	0.0018	0.4132	0.0841	t	4.915	9.62e-05	***	ho
Survival	Quantiles	York River	t3 (Nov 2024)	lm	salinity_quantile_90	0.0043	0.0029	0.1714	0.1168	t	1.468	0.1585		ho
Survival	Quantiles	York River	t3 (Nov 2024)	lm	temp_quantile_10	0.0164	0.0049	0.3125	0.0937	t	3.336	0.003474	**	ho
