## Supplementary material for "Contrasting effects of geographic distance, environmental distance, and intraspecific diversity on the performance of a marine invertebrate in common gardens": Supp. File 4 (GO enrichment)

Enrichment FDR	nGenes	Pathway Genes	Fold Enrichment	Pathway	URL	Genes
3.45258726434223e-06	9	21	10.3933175480137	GO:0008083 Growth factor activity	http://amigo.geneontology.org/amigo/term/GO:0008083	LOC111100539 LOC111115607 LOC111118073 LOC111118626 LOC111120609 LOC111120941 LOC111121860 LOC111126204 LOC111126735
4.65844031296306e-06	10	28	8.66109795667807	GO:0030286 Dynein complex	http://amigo.geneontology.org/amigo/term/GO:0030286	LOC111103394 LOC111120585 LOC111123434 LOC111124938 LOC111130343 LOC111131749 LOC111132799 LOC111134843 LOC111134888 LOC111138063
2.473297723914e-05	9	26	8.39460263493413	GO:0008569 Minus-end-directed microtubule motor activity	http://amigo.geneontology.org/amigo/term/GO:0008569	LOC111103394 LOC111120585 LOC111123434 LOC111124938 LOC111130343 LOC111131749 LOC111134843 LOC111134888 LOC111138063
4.91703067654593e-05	10	36	6.73640952186072	GO:0070588 Calcium ion transmembrane transport	http://amigo.geneontology.org/amigo/term/GO:0070588	LOC111108086 LOC111110350 LOC111119404 LOC111124748 LOC111127290 LOC111128529 LOC111128530 LOC111132623 LOC111135947 LOC111136548
8.91495199406283e-06	12	45	6.46695314098629	GO:0009190 Cyclic nucleotide biosynthetic process	http://amigo.geneontology.org/amigo/term/GO:0009190	LOC111101220 LOC111101221 LOC111110860 LOC111120441 LOC111127151 LOC111128074 LOC111132182 LOC111132202 LOC111133468 LOC111133925 LOC111136960 LOC111138386
5.58858402572066e-05	21	154	3.30696467436799	GO:0043565 Sequence-specific DNA binding	http://amigo.geneontology.org/amigo/term/GO:0043565	LOC111101857 LOC111109809 LOC111113042 LOC111124637 LOC111124843 LOC111125123 LOC111125289 LOC111126386 LOC111126911 LOC111127848 LOC111129823 LOC111130954 LOC111132210 LOC111133851 LOC111134737 LOC111135254 LOC111135284 LOC111135789 LOC111136477 LOC111137553 LOC111137810
1.48840255682482e-08	39	295	3.20607422667541	GO:0003700 DNA-binding transcription factor activity	http://amigo.geneontology.org/amigo/term/GO:0003700	LOC111100957 LOC111102665 LOC111109809 LOC111111605 LOC111111844 LOC111112551 LOC111113042 LOC111118239 LOC111122680 LOC111123699 LOC111124637 LOC111124843 LOC111125123 LOC111125237 LOC111125289 LOC111126386 LOC111126745 LOC111126911 LOC111127045 LOC111127046 LOC111127458 LOC111127848 LOC111128718 LOC111128772 LOC111129823 LOC111129966 LOC111130924 LOC111130954 LOC111132210 LOC111133851 LOC111134…
1.33104854635215e-18	92	730	3.05629977210996	GO:0055085 Transmembrane transport	http://amigo.geneontology.org/amigo/term/GO:0055085	LOC111099043 LOC111099207 LOC111100233 LOC111100517 LOC111101786 LOC111101787 LOC111102235 LOC111102572 LOC111103740 LOC111104042 LOC111108746 LOC111108840 LOC111110350 LOC111110863 LOC111111616 LOC111111628 LOC111112773 LOC111112790 LOC111112809 LOC111113514 LOC111114587 LOC111115950 LOC111115952 LOC111117963 LOC111119085 LOC111119404 LOC111119532 LOC111119866 LOC111120115 LOC111120164 LOC111120…
1.23093568902785e-08	47	398	2.86382032939405	GO:0022857 Transmembrane transporter activity	http://amigo.geneontology.org/amigo/term/GO:0022857	LOC111099207 LOC111100233 LOC111100517 LOC111101786 LOC111101787 LOC111102572 LOC111104042 LOC111113514 LOC111114587 LOC111115950 LOC111115952 LOC111117963 LOC111119085 LOC111119866 LOC111120115 LOC111120164 LOC111120701 LOC111122550 LOC111125788 LOC111127402 LOC111128273 LOC111128324 LOC111129174 LOC111129973 LOC111130034 LOC111130036 LOC111130444 LOC111130673 LOC111130898 LOC111131367 LOC111132…
8.47953263086318e-12	65	554	2.84534265002781	GO:0006355 Reg. of transcription-DNA-templated	http://amigo.geneontology.org/amigo/term/GO:0006355	LOC111100592 LOC111100957 LOC111101308 LOC111101857 LOC111102665 LOC111109809 LOC111111605 LOC111111844 LOC111112551 LOC111113042 LOC111117536 LOC111117921 LOC111118239 LOC111118300 LOC111118493 LOC111119837 LOC111119883 LOC111120660 LOC111122680 LOC111123142 LOC111123699 LOC111124119 LOC111124637 LOC111124843 LOC111125123 LOC111125237 LOC111125289 LOC111126386 LOC111126527 LOC111126745 LOC111126…
4.13502947549264e-05	32	300	2.58678125639452	GO:0110165 Cellular anatomical entity	http://amigo.geneontology.org/amigo/term/GO:0110165	LOC111099068 LOC111099716 LOC111099722 LOC111100568 LOC111101023 LOC111101289 LOC111102504 LOC111104504 LOC111110820 LOC111111498 LOC111112466 LOC111113399 LOC111115391 LOC111119906 LOC111120703 LOC111122446 LOC111123734 LOC111125544 LOC111125562 LOC111128496 LOC111129147 LOC111130469 LOC111131147 LOC111132107 LOC111132859 LOC111133521 LOC111134300 LOC111134721 LOC111134722 LOC111135408 LOC111137…
3.6415546961359e-08	55	530	2.516620915714	GO:0007165 Signal transduction	http://amigo.geneontology.org/amigo/term/GO:0007165	LOC111099151 LOC111100148 LOC111100277 LOC111100539 LOC111103309 LOC111103869 LOC111104179 LOC111106022 LOC111106193 LOC111108281 LOC111108439 LOC111114833 LOC111115607 LOC111117013 LOC111118073 LOC111118094 LOC111118626 LOC111118753 LOC111120036 LOC111120394 LOC111120609 LOC111120698 LOC111120941 LOC111121860 LOC111122823 LOC111123901 LOC111124566 LOC111124719 LOC111125856 LOC111125960 LOC111126…
1.02798349825836e-06	46	446	2.50123187627833	GO:0004672 Protein kinase activity	http://amigo.geneontology.org/amigo/term/GO:0004672	LOC111100792 LOC111101023 LOC111107574 LOC111108281 LOC111110860 LOC111114075 LOC111117941 LOC111118497 LOC111118725 LOC111119192 LOC111119906 LOC111119907 LOC111120320 LOC111120360 LOC111120441 LOC111120676 LOC111120773 LOC111122178 LOC111122270 LOC111124479 LOC111124561 LOC111124864 LOC111125119 LOC111125362 LOC111125534 LOC111126875 LOC111128465 LOC111128992 LOC111129221 LOC111129734 LOC111130…
2.68889974735801e-06	45	448	2.43593380031571	GO:0006468 Protein phosphorylation	http://amigo.geneontology.org/amigo/term/GO:0006468	LOC111100792 LOC111101023 LOC111107574 LOC111108281 LOC111110860 LOC111114075 LOC111117941 LOC111118497 LOC111118725 LOC111119192 LOC111119906 LOC111119907 LOC111120320 LOC111120360 LOC111120441 LOC111120676 LOC111120773 LOC111122178 LOC111122270 LOC111124479 LOC111124561 LOC111124864 LOC111125119 LOC111125362 LOC111125534 LOC111126875 LOC111128465 LOC111128992 LOC111129221 LOC111129734 LOC111130…
1.23132089269394e-09	73	745	2.37627976153691	GO:0004930 G protein-coupled receptor activity	http://amigo.geneontology.org/amigo/term/GO:0004930	LOC111099794 LOC111100032 LOC111101103 LOC111101289 LOC111101373 LOC111101375 LOC111101593 LOC111102719 LOC111102870 LOC111103709 LOC111108229 LOC111109931 LOC111110127 LOC111110289 LOC111110729 LOC111110873 LOC111110890 LOC111111592 LOC111111707 LOC111113318 LOC111113423 LOC111113585 LOC111114689 LOC111114928 LOC111114929 LOC111115391 LOC111115534 LOC111116085 LOC111116725 LOC111118427 LOC111118…
1.16017784321533e-09	75	772	2.3559981488373	GO:0007186 G protein-coupled receptor signaling pathway	http://amigo.geneontology.org/amigo/term/GO:0007186	LOC111099794 LOC111100032 LOC111101103 LOC111101289 LOC111101373 LOC111101375 LOC111101593 LOC111102719 LOC111102870 LOC111103709 LOC111108229 LOC111109931 LOC111110127 LOC111110289 LOC111110729 LOC111110873 LOC111110890 LOC111111592 LOC111111707 LOC111113318 LOC111113423 LOC111113585 LOC111114689 LOC111114928 LOC111114929 LOC111115391 LOC111115534 LOC111116085 LOC111116725 LOC111118427 LOC111118…
7.71425577903455e-17	134	1416	2.2949462947356	GO:0016020 Membrane	http://amigo.geneontology.org/amigo/term/GO:0016020	LOC111099043 LOC111099650 LOC111099722 LOC111100032 LOC111100557 LOC111101289 LOC111101786 LOC111101787 LOC111102235 LOC111102477 LOC111102954 LOC111104179 LOC111106026 LOC111106640 LOC111106643 LOC111107787 LOC111108086 LOC111108186 LOC111108533 LOC111108571 LOC111108746 LOC111108840 LOC111109250 LOC111109298 LOC111110350 LOC111110863 LOC111110976 LOC111111592 LOC111111616 LOC111111628 LOC111112…
5.97089512995821e-17	195	2424	1.95089087638046	GO:0016021 Integral component of membrane	http://amigo.geneontology.org/amigo/term/GO:0016021	LOC111099207 LOC111099511 LOC111099794 LOC111100032 LOC111100233 LOC111100517 LOC111100594 LOC111100600 LOC111101103 LOC111101215 LOC111101232 LOC111101289 LOC111101373 LOC111101375 LOC111101593 LOC111102477 LOC111102528 LOC111102531 LOC111102572 LOC111102719 LOC111102870 LOC111102954 LOC111103709 LOC111103740 LOC111104042 LOC111104262 LOC111104312 LOC111105365 LOC111108086 LOC111108229 LOC111108…
2.9470045218076e-05	65	829	1.90147144525381	GO:0005634 Nucleus	http://amigo.geneontology.org/amigo/term/GO:0005634	LOC111099426 LOC111100380 LOC111100962 LOC111101308 LOC111102289 LOC111102475 LOC111109822 LOC111111498 LOC111111605 LOC111112551 LOC111115441 LOC111117536 LOC111117921 LOC111118239 LOC111118300 LOC111118472 LOC111118586 LOC111119883 LOC111120267 LOC111121541 LOC111122215 LOC111122328 LOC111122680 LOC111123142 LOC111123236 LOC111123699 LOC111123762 LOC111123852 LOC111124119 LOC111124573 LOC111125…
1.18754779885208e-06	99	1340	1.79168384596355	GO:0005524 ATP binding	http://amigo.geneontology.org/amigo/term/GO:0005524	LOC111100475 LOC111100792 LOC111101023 LOC111103394 LOC111103516 LOC111106648 LOC111107574 LOC111108086 LOC111108281 LOC111110860 LOC111110863 LOC111111669 LOC111112790 LOC111112807 LOC111112809 LOC111112943 LOC111114075 LOC111114242 LOC111114583 LOC111114597 LOC111117941 LOC111118497 LOC111118725 LOC111118916 LOC111119090 LOC111119192 LOC111119906 LOC111119907 LOC111120164 LOC111120320 LOC111120…
